# Sterols govern membrane susceptibility to saponin-induced lysis

**DOI:** 10.1101/2025.07.17.665205

**Authors:** Malbor Dervishi, Jan Günther, Jinhui Li, Huriye Deniz Uzun, Hans Christian Bruun Hansen, Thomas Gümther-Pomorski, Anja Thoe Fuglsang, Viviana Monje, Søren Bak

## Abstract

Saponins are natural detergents that interact with cellular membranes, causing deterioration leading to membrane disruption. The magnitude of these effects depends on both the saponin structure and target membrane composition, where sterols play a key modulating role in saponin-membrane interaction. We investigated the influence of different sterol classes on saponin-induced membrane lysis. The bioactive, cytotoxic saponin α-hederin induced permeability in membranes containing zoosterol and mycosterol, whereas phytosterol-containing membranes were resistant to lysis *in vitro*. Similarly, in yeast, α-hederin caused significant cell lysis, while in the ergosterol-deficient *erg3Δ* and *pdr18Δ* mutants, cell lysis was minimal. Supplementing phytosterols to yeast provided resistance to α-hederin-induced lysis. Molecular dynamics simulations provide novel mechanistic insights, showing that the efficacy of the activity of α-hederin is proportional to the sterol type in the membrane. Our findings reveal that while zoosterols and mycosterols render membranes vulnerable to bioactive saponins, phytosterols protect membranes from saponin-induced lysis *in vitro*, *in vivo* and *in silico*.
