## Supplemental Data S1 for "Sterols govern membrane susceptibility to saponin-induced lysis"

### Sheet: LUV test ahederin
1A		Temperature(¡C)	1	2	3	4	5	6	7	8	9	10	11	12			DOPC	Raw Data			Normalized
																		A	B	C	A	B	C					DOPC	Conc (uM)	%	STDV	EC50 (uM)	STDV (uM)
		23.5		2973.18	3071.65	3076	3243.13	3079.77	3209.2	2334.57	2405.2	2375.27					0uM	2973.18	3071.65	3076	0.00839089	0.0134595	0.0153759		AVR	STDV			0	0.01	0	na	na
				2358.36	2330.92	2347.64	2658.17	2678.73	2692.29	3150.84	3141.15	3118.45						3156.57	3383.03	3432.16				LUV lysed	0.0124087	0.00360908			1	0.02	0.02
																		24829.1	26206	26239.5				LUV intact	0.987591				5	0.03	0
				3359.22	3348.61	3476.95	3458.22	3405.07	3586.33	3465.61	3470.02	3481.75						A	B	C	A	B	C						10	0.03	0
				3350.45	3370.68	3403.1	3555.03	3541.35	3553.25	3435.68	3456.72	3499.41					1uM	3243.13	3079.77	3209.2	0.00675819	0.0396839	0.00439042						20	0.02	0
																		3403.22	3974.22	3312.65				LUV lysed	0.0169442	0.0197287			50	0	0.01
				6093.02	5990.98	6334.45	6443.25	6557.79	6517.39	6423.84	6381.89	6414.87						26930.1	25619	26772.5				LUV intact	0.983056				100	0.01	0.01
				6202.7	5853.52	6223.64	6535.22	6389.69	6502.97	6451.82	6321.77	6338.93						A	B	C	A	B	C
																	5uM	2334.57	2405.2	2375.27	0.0319148	0.0308234	0.0325376					DOPC:CHOL	Conc (uM)	%	STDV	EC50 (uM)	STDV (uM)
																		3122.43	3151.98	3157.09				LUV lysed	0.0317586	0.000867714			0	0.01	0	14.9	2.73
		Temperature(¡C)	1	2	3	4	5	6	7	8	9	10	11	12				27021.1	26632.9	26403.6				LUV intact	0.968241				1	0	0.01
																		A	B	C	A	B	C						5	0.09	0.01
		23.7		3156.57	3383.03	3432.16	3403.22	3974.22	3312.65	3122.43	3151.98	3157.09					10uM	2358.36	2330.92	2347.64	0.0287576	0.030994	0.0311944						10	0.24	0.14
				3057.47	3066.14	3093.33	3119.17	3080.26	3220.81	3148.78	3321.2	2878.99						3057.47	3066.14	3093.33				LUV lysed	0.0303154	0.00135275			20	0.61	0.03
																		26668.7	26052.2	26252				LUV intact	0.969685				50	0.71	0.12
				3733.98	3713.13	3771.42	3604.43	3443.39	3469.63	5388.23	5832.25	5753.28						A	B	C	A	B	C						100	0.91	0.08
				12783.6	9053.85	5960.04	18023	19180.9	18717.4	23549.7	18520.3	22583.3					20uM	2658.17	2678.73	2692.29	0.019342	0.0171831	0.0216151
																		3119.17	3080.26	3220.81				LUV lysed	0.0193801	0.00221623		DOPC:ERGO	Conc (uM)	%	STDV	EC50 (uM)	STDV (uM)
				6117.01	6283.49	6510.54	6500.1	6865.4	6607.56	7838.85	7315.81	7352.15						26492	26046.1	27143.8				LUV intact	0.98062				0	0.01	0	19.6	2.38
				8678.27	10254.9	15895	18397.4	18664.4	19503.7	22218.9	27694.7	28290.5						A	B	C	A	B	C						1	0.01	0.01
																	50uM	3150.84	3141.15	3118.45	-9.06604e-05	0.00755207	-0.0104986						5	0.03	0.01
																		3148.78	3321.2	2878.99				LUV lysed	-0.00101241	0.00906059			10	0.18	0.12
																		25806.8	26983.4	25926.7				LUV intact	1.00101				20	0.4	0.03
		Temperature(¡C)	1	2	3	4	5	6	7	8	9	10	11	12				A	B	C	A	B	C						50	0.63	0.1
																	100uM	3107.78	3150	2993.01	0.0294321	0.00505952	0.00486155						100	0.77	0.18
		23.9		24829.1	26206	26239.5	26930.1	25619	26772.5	27021.1	26632.9	26403.6						3791	3262.49	3104.87				LUV lysed	0.0131177	0.014129
				26668.7	26052.2	26252	26492	26046.1	27143.8	25806.8	26983.4	25926.7						26321	25383.1	26002.3				LUV intact	0.986882			DOPC:CAMP	Conc (uM)	%	STDV	EC50 (uM)	STDV (uM)
																													0	0.02	0.02	107.3*	46.19*
				27478.2	27514.1	28132.1	27639	27089.9	29093.3	28065.6	28069.8	27874.4					DOPC:CHOL	Raw Data			Normalized								1	0.01	0.03	Value predicted by the model
				27416.2	27403.7	27410.4	28569.1	28213.4	28477.3	27588.6	28721.5	30609						A	B	C	A	B	C						5	0.11	0.05
																	0uM	3359.22	3348.61	3476.95	0.0155379	0.0150847	0.0119436		AVR	STDV			10	0.14	0.09
				36051.6	35279	37185	42349.4	31255.6	33359.5	38290.6	42339.3	43549.1						3733.98	3713.13	3771.42				LUV lysed	0.0141887	0.0019575			20	0.3	0.13
				36051.6	35279	37185	37997.1	37241.6	36866.4	36976.1	37125.7	38957.4						27478.2	27514.1	28132.1				LUV intact	0.985811				50	0.48	0.03
																		A	B	C	A	B	C						100	0.53	0.13
																	1uM	3458.22	3405.07	3586.33	0.00604662	0.00161792	-0.00457514
1B		Temperature(¡C)	1	2	3	4	5	6	7	8	9	10	11	12				3604.43	3443.39	3469.63				LUV lysed	0.0010298	0.00533524		DOPC:STIG	Conc (uM)	%	STDV	EC50 (uM)	STDV (uM)
																		27639	27089.9	29093.3				LUV intact	0.99897				0	0.01	0.01	na	na
		23.5		3107.78	3150	2993.01												A	B	C	A	B	C						1	0.01	0
																	5uM	3465.61	3470.02	3481.75	0.0781552	0.0960262	0.0931236						5	0.05	0.03
																		5388.23	5832.25	5753.28				LUV lysed	0.0891017	0.00959038			10	0.15	0.01
				3036.78	3876.66	3236.1												28065.6	28069.8	27874.4				LUV intact	0.910898				20	0.22	0.12
																		A	B	C	A	B	C						50	0.28	0.08
																	10uM	3350.45	3370.68	3403.1	0.391974	0.236474	0.106507						100	0.35	0.12
				6780.12	6234.01	6894.71												12783.6	9053.85	5960.04				LUV lysed	0.244985	0.142924
																		27416.2	27403.7	27410.4				LUV intact	0.755015			DOPC:BSITO	Conc (uM)	%	STDV	EC50 (uM)	STDV (uM)
																		A	B	C	A	B	C						0	0.01	0.01	na	na
																	20uM	3555.03	3541.35	3553.25	0.578395	0.633901	0.608415						1	0.03	0.04
		Temperature(¡C)	1	2	3	4	5	6	7	8	9	10	11	12				18023	19180.9	18717.4				LUV lysed	0.606904	0.0277834			5	0.02	0.04
																		28569.1	28213.4	28477.3				LUV intact	0.393096				10	0.06	0.04
		23.7		3791	3262.49	3104.87												A	B	C	A	B	C						20	0.16	0.09
																	50uM	3435.68	3456.72	3499.41	0.832776	0.596227	0.703951						50	0.24	0
																		23549.7	18520.3	22583.3				LUV lysed	0.710985	0.118431			100	0.29	0.07
				280370	22793	25973												27588.6	28721.5	30609				LUV intact	0.289015
																		A	B	C	A	B	C
																	100uM	3036.78	3876.66	3236.1	0.964264	0.817415	0.946159
				30222	24746.2	34940												280370	22793	25973				LUV lysed	0.909279	0.0800704
																		290648	27018.3	27266.8				LUV intact	0.0907208
																	DOPC:ERGO	Raw Data			Normalized
		Temperature(¡C)	1	2	3	4	5	6	7	8	9	10	11	12				A	B	C	A	B	C
																	0uM	6093.02	5990.98	6334.45	0.000800706	0.00998727	0.00570803		AVR	STDV
		23.9		26321	25383.1	26002.3												6117.01	6283.49	6510.54				LUV lysed	0.00549867	0.00459686
																		36051.6	35279	37185				LUV intact	0.994501
																		A	B	C	A	B	C
				290648	27018.3	27266.8											1uM	6443.25	6557.79	6517.39	0.00158329	0.0124547	0.00335942
																		6500.1	6865.4	6607.56				LUV lysed	0.00579915	0.00583192
																		42349.4	31255.6	33359.5				LUV intact	0.994201
				36057.8	38029.5	36719.3												A	B	C	A	B	C
																	5uM	6423.84	6381.89	6414.87	0.0444038	0.0259729	0.0252406
																		7838.85	7315.81	7352.15				LUV lysed	0.0318724	0.0108587
																		38290.6	42339.3	43549.1				LUV intact	0.968128
																		A	B	C	A	B	C
																	10uM	6202.7	5853.52	6223.64	0.0829368	0.149578	0.312369
																		8678.27	10254.9	15895				LUV lysed	0.181628	0.118026
																		36051.6	35279	37185				LUV intact	0.818372
																		A	B	C	A	B	C
																	20uM	6535.22	6389.69	6502.97	0.377033	0.397859	0.428169
																		18397.4	18664.4	19503.7				LUV lysed	0.401021	0.0257139
																		37997.1	37241.6	36866.4				LUV intact	0.598979
																		A	B	C	A	B	C
																	50uM	6451.82	6321.77	6338.93	0.516542	0.693839	0.672982
																		22218.9	27694.7	28290.5				LUV lysed	0.627787	0.0969041
																		36976.1	37125.7	38957.4				LUV intact	0.372213
																		A	B	C	A	B	C
																	100uM	6780.12	6234.01	6894.71	0.800674	0.582226	0.940343
																		30222	24746.2	34940				LUV lysed	0.774414	0.180497
																		36057.8	38029.5	36719.3				LUV intact	0.225586
																	DOPC:CAMP	Raw Data			Normalized
																		A	B	C	A	B	C
2A		Temperature(¡C)	1	2	3	4	5	6	7	8	9	10	11	12			0uM	3197.76	3360.66	3358.94	0.00594935	0.00461266	0.0426207		AVR	STDV
																		3418.68	3540.83	4973.07				LUV lysed	0.0177276	0.0215685
		23.7		3197.76	3360.66	3358.94	3319.39	3412.47	3324.46	3353.47	3341.78	3383.39						40331.1	42420.3	41231				LUV intact	0.982272
				3259.54	3318.88	3291.99	3343.9	3386.54	3402.92	3343.9	3386.54	3402.92						A	B	C	A	B	C
																	1uM	3319.39	3412.47	3324.46	-0.00448172	0.000912603	0.0422731
				2994.66	3010.13	3045.91	3111.28	3153.05	3161.2	3066.47	3068.22	3106.87						3148.17	3448.49	4900.83				LUV lysed	0.0129013	0.0255793
				3016.65	3070.46	3068.89	3160.62	3086.76	3158.3	3091.51	3149.47	3180.83						41523.7	42883.1	40614.6				LUV intact	0.987099
																		A	B	C	A	B	C
				2551.5	2582.49	2638.07	2707.21	2686.74	2747.01	2655.9	2690.23	2684.84					5uM	3353.47	3341.78	3383.39	0.0961047	0.163576	0.0673375
				2601.45	2592.6	2656.75	2774.52	2710.2	2736.58	2712.6	2741.19	2716.49						7038.66	9661.1	5987.07				LUV lysed	0.109006	0.0493996
																		41699	41974	42049.5				LUV intact	0.890994
																		A	B	C	A	B	C
																	10uM	3259.54	3318.88	3291.99	0.117816	0.0687451	0.237868
																		7681.3	5934.97	12311.5				LUV lysed	0.141476	0.0870084
		Temperature(¡C)	1	2	3	4	5	6	7	8	9	10	11	12				40790.4	41373.8	41210.2				LUV intact	0.858524
																		A	B	C	A	B	C
		23.8		3418.68	3540.83	4973.07	3148.17	3448.49	4900.83	7038.66	9661.1	5987.07					20uM	3341.99	3377.29	3408.24	0.254633	0.19603	0.439435
				7681.3	5934.97	12311.5	12875.8	10665.9	19682.1	22725.5	20665.9	22232.8						12875.8	10665.9	19682.1				LUV lysed	0.2967	0.127038
																		40783.2	40558.5	40441.9				LUV intact	0.7033
				3340.68	2945.56	3388.98	3387.39	3384.4	3341.55	3553.78	4099.8	5184.82						A	B	C	A	B	C
				7008.58	6702.73	7388.67	8497.08	12755.8	6006.48	8891.06	9676.61	13059.8					50uM	3343.9	3386.54	3402.92	0.503757	0.449788	0.483544
																		22725.5	20665.9	22232.8				LUV lysed	0.47903	0.0272662
				3143.07	2654.17	2888.66	4967.15	3090.16	3003.32	2922.79	2188.26	4022.22						41817.9	41803.2	42344.2				LUV intact	0.52097
				3948.19	5315.24	3239.74	9868.33	5916.3	4911.95	9416.37	9362.09	10136.2						A	B	C	A	B	C
																	100uM	3648.23	3688	3136.74	0.555412	0.38442	0.637934
																		23703	18557	28233.2				LUV lysed	0.525922	0.129304
																		39756.1	42367.1	42477				LUV intact	0.474078
		Temperature(¡C)	1	2	3	4	5	6	7	8	9	10	11	12
																	DOPC:STIG	Raw Data			Normalized
		24		40331.1	42420.3	41231	41523.7	42883.1	40614.6	41699	41974	42049.5						A	B	C	A	B	C
				40790.4	41373.8	41210.2	40783.2	40558.5	40441.9	41817.9	41803.2	42344.2					0uM	2994.66	3010.13	3045.91	0.0133171	-0.00251765	0.0130481		AVR	STDV
																		3340.68	2945.56	3388.98				LUV lysed	0.00794919	0.00906554
				28977.6	28657.5	29338.5	30367.3	29924.1	28914.7	28954.2	29215.2	29007.8						28977.6	28657.5	29338.5				LUV intact	0.992051
				29120.1	29291.8	29155	29485	30730.9	28334.3	28712.9	30260	30034.8						A	B	C	A	B	C
																	1uM	3111.28	3153.05	3161.2	0.0101302	0.00864175	0.00700297
				29626.6	29388.7	30235.8	30652	31696.9	35209.6	30162.4	30298.7	22842.6						3387.39	3384.4	3341.55				LUV lysed	0.00859162	0.00156419
				30137.8	30018.1	30236.2	31671.1	23903.3	31751.2	30786.6	30571.2	32978.3						30367.3	29924.1	28914.7				LUV intact	0.991408
																		A	B	C	A	B	C
																	5uM	3066.47	3068.22	3106.87	0.0188236	0.0394529	0.0802267
2B		Temperature(¡C)	1	2	3	4	5	6	7	8	9	10	11	12				3553.78	4099.8	5184.82				LUV lysed	0.0461677	0.0312474
																		28954.2	29215.2	29007.8				LUV intact	0.953832
		23.5		3648.23	3688	3136.74												A	B	C	A	B	C
																	10uM	3016.65	3070.46	3068.89	0.152927	0.138523	0.165597
																		7008.58	6702.73	7388.67				LUV lysed	0.152349	0.0135463
				3091.51	3149.47	3180.83												29120.1	29291.8	29155				LUV intact	0.847651
																		A	B	C	A	B	C
																	20uM	3160.62	3086.76	3158.3	0.202719	0.34977	0.113131
				2549.62	2711.78	2806.98												8497.08	12755.8	6006.48				LUV lysed	0.221873	0.119477
																		29485	30730.9	28334.3				LUV intact	0.778127
																		A	B	C	A	B	C
																	50uM	3091.51	3149.47	3180.83	0.226356	0.240761	0.367875
		Temperature(¡C)	1	2	3	4	5	6	7	8	9	10	11	12				8891.06	9676.61	13059.8				LUV lysed	0.278331	0.0778817
																		28712.9	30260	30034.8				LUV intact	0.721669
		23.7		23703	18557	28233.2												A	B	C	A	B	C
																	100uM	3091.51	3149.47	3180.83	0.475194	0.33574	0.246699
																		14891.1	12676.6	10059.8				LUV lysed	0.352545	0.115171
				14891.1	12676.6	10059.8												27922.5	31526	31064.7				LUV intact	0.647455
				12461.4	8322.93	12344.1											DOPC:BSITO	Raw Data			Normalized
																		A	B	C	A	B	C
																	0uM	2551.5	2582.49	2638.07	0.0218492	0.00267389	0.00907981		AVR	STDV
																		3143.07	2654.17	2888.66				LUV lysed	0.011201	0.00976203
																		29626.6	29388.7	30235.8				LUV intact	0.988799
		Temperature(¡C)	1	2	3	4	5	6	7	8	9	10	11	12				A	B	C	A	B	C
																	1uM	2707.21	2686.74	2747.01	0.0808714	0.0139062	0.00789577
		23.9		39756.1	42367.1	42477												4967.15	3090.16	3003.32				LUV lysed	0.0342244	0.0405091
																		30652	31696.9	35209.6				LUV intact	0.965776
																		A	B	C	A	B	C
				27922.5	31526	31064.7											5uM	2655.9	2690.23	2684.84	0.00970261	-0.0181818	0.066346
																		2922.79	2188.26	4022.22				LUV lysed	0.019289	0.0430716
																		30162.4	30298.7	22842.6				LUV intact	0.980711
				31548.1	30222.9	33007.1												A	B	C	A	B	C
																	10uM	2601.45	2592.6	2656.75	0.0489076	0.0992741	0.0211388
																		3948.19	5315.24	3239.74				LUV lysed	0.0564402	0.0396085
																		30137.8	30018.1	30236.2				LUV intact	0.94356
																		A	B	C	A	B	C
																	20uM	2774.52	2710.2	2736.58	0.24549	0.151281	0.0749747
																		9868.33	5916.3	4911.95				LUV lysed	0.157248	0.085414
																		31671.1	23903.3	31751.2				LUV intact	0.842752
																		A	B	C	A	B	C
																	50uM	2712.6	2741.19	2716.49	0.238789	0.237905	0.245185
																		9416.37	9362.09	10136.2				LUV lysed	0.240626	0.00397246
																		30786.6	30571.2	32978.3				LUV intact	0.759374
																		A	B	C	A	B	C
																	100uM	2549.62	2711.78	2806.98	0.341803	0.20396	0.315796
																		12461.4	8322.93	12344.1				LUV lysed	0.287187	0.07324
																		31548.1	30222.9	33007.1				LUV intact	0.712813

### Sheet: LUV test hederacosideC
3A		Temperature(¡C)	1	2	3	4	5	6	7	8	9	10	11	12			DOPC	Raw Data			Normalized
																		A	B	C	A	B	C					DOPC	Conc (uM)	%	STDV	EC50 (uM)	STDV (uM)
		23.5		2678.45	3326.45	2947.11	3045.13	3354.3	3477.17	2248.96	2756.12	2489.66					0uM	2678.45	3326.45	2947.11	0.0140279	0.0298908	0.0302844		AVR	STDV			0	0.02	0.01	na	na
				2246.01	2551.38	2544.03	2907.59	2677.42	3125.69	3004.66	3156.92	3046.86						3012.02	3960.13	3689.35				LUV lysed	0.0247344	0.00927418			1	0.01	0.02
																		26457.1	24526.1	27456.2				LUV intact	0.975266				5	0.02	0.01
				3246.47	3300.46	3125.88	3156.49	3433.05	3241.93	3399.72	3501.2	3456.65						A	B	C	A	B	C						10	0.03	0.01
				3466.49	3502.17	3479.47	3016.78	3306.96	3587.25	3372.02	3492.23	3501.14					1uM	3045.13	3354.3	3477.17	0.0169038	0.0244911	-0.00922198						20	0	0.02
																		3458.97	3876.14	3277.96				LUV lysed	0.0107243	0.0176856			50	0.01	0.01
				5934.13	6107.68	6493.84	6273.92	6485.85	6577.23	6147.26	6840.11	6477.3						27527.1	24662	25078.2				LUV intact	0.989276				100	0.01	0.01
				6643.17	5997.96	6742.28	6012.47	6859.75	6325.48	6722.93	6604.06	6423.18						A	B	C	A	B	C
																	5uM	2248.96	2756.12	2489.66	0.0216834	0.00945938	0.0280585					DOPC:CHOL	Conc (uM)	%	STDV	EC50 (uM)	STDV (uM)
																		2817	3001.23	3244.86				LUV lysed	0.0197338	0.0094516			0	0.02	0.01	na	na
		Temperature(¡C)	1	2	3	4	5	6	7	8	9	10	11	12				28445.7	28667.3	29404.7				LUV intact	0.980266				1	0.01	0.01
																		A	B	C	A	B	C						5	0.02	0
		23.7		3012.02	3960.13	3689.35	3458.97	3876.14	3277.96	2817	3001.23	3244.86					10uM	2246.01	2551.38	2544.03	0.0350773	0.0175473	0.0237983						10	0.01	0.01
				3145.68	2978.53	3125.99	3045.76	3199.83	2846.01	2975.66	3465.22	3345.78						3145.68	2978.53	3125.99				LUV lysed	0.0254743	0.00888438			20	0.03	0.01
																		27894.3	26894.5	26998.2				LUV intact	0.974526				50	0.05	0
				3844.86	3699.47	3846.91	3547.72	3648.21	3367.95	3845.97	3807.93	3904.68						A	B	C	A	B	C						100	0.09	0.02
				3946.13	3872.33	3846.7	4342.19	3896.05	4304.41	4452.21	4873.3	4906.67					20uM	2907.59	2677.42	3125.69	0.00605347	0.021049	-0.0129109
																		3045.76	3199.83	2846.01				LUV lysed	0.00473054	0.0170185		DOPC:ERGO	Conc (uM)	%	STDV	EC50 (uM)	STDV (uM)
				6940.26	7179.96	6723.15	6868.35	6916.47	7061.95	6649.83	6745.55	6124.47						25733.7	27496	24788				LUV intact	0.995269				0	0.02	0.02	na	na
				7245.57	7147.4	7006.84	7740.5	7548.27	7049.38	7863.31	7900.64	7471.49						A	B	C	A	B	C						1	0.01	0
																	50uM	3004.66	3156.92	3046.86	-0.00123623	0.0129277	0.0116759						5	0	0.01
																		2975.66	3465.22	3345.78				LUV lysed	0.00778913	0.00784121			10	0.02	0.02
																		26458.2	27005	28649				LUV intact	0.992211				20	0.03	0.02
		Temperature(¡C)	1	2	3	4	5	6	7	8	9	10	11	12				A	B	C	A	B	C						50	0.04	0
																	100uM	3216.22	3046.67	2987.35	0.0146389	0.021025	0.00926309						100	0.02	0.03
		23.9		26457.1	24526.1	27456.2	27527.1	24662	25078.2	28445.7	28667.3	29404.7						3546.76	3560.49	3200.95				LUV lysed	0.0149757	0.00588817
				27894.3	26894.5	26998.2	25733.7	27496	24788	26458.2	27005	28649						25796	27485.2	26046.2				LUV intact	0.985024			DOPC:CAMP	Conc (uM)	%	STDV	EC50 (uM)	STDV (uM)
																													0	0.02	0.02	na	na
				28494.3	29782.5	27034.2	28403.3	29468.2	27499.3	29707.3	28467.3	27996.4					DOPC:CHOL	Raw Data			Normalized								1	0.02	0.02
				27964.6	280047	27991.4	29401.4	28014	28335	26432	28141.8	29712.5						A	B	C	A	B	C						5	0.02	0.01
																	0uM	3246.47	3300.46	3125.88	0.0237006	0.0150672	0.0301579		AVR	STDV			10	0.02	0.01
				39487.6	34991.8	38004.5	40876.1	44039.9	37610.2	38290.6	42339.3	43549.1						3844.86	3699.47	3846.91				LUV lysed	0.0229752	0.00757144			20	0.01	0.01
				34570.2	33497.7	30159.5	37524	38424.2	37204.2	35994.1	37933.5	37024.9						28494.3	29782.5	27034.2				LUV intact	0.977025				50	0.02	0.01
																		A	B	C	A	B	C						100	0.02	0.01
																	1uM	3156.49	3433.05	3241.93	0.0154962	0.00826441	0.00519483
3B		Temperature(¡C)	1	2	3	4	5	6	7	8	9	10	11	12				3547.72	3648.21	3367.95				LUV lysed	0.00965183	0.00528899		DOPC:STIG	Conc (uM)	%	STDV	EC50 (uM)	STDV (uM)
																		28403.3	29468.2	27499.3				LUV intact	0.990348				0	0.02	0.01	na	na
		23.5		3216.22	3046.67	2987.35												A	B	C	A	B	C						1	0.02	0
																	5uM	3399.72	3501.2	3456.65	0.0169626	0.0122859	0.0182573						5	0.02	0.01
																		3845.97	3807.93	3904.68				LUV lysed	0.0158353	0.00314128			10	0.03	0
				3103.67	3248.3	3344.89												29707.3	28467.3	27996.4				LUV intact	0.984165				20	0.02	0.01
																		A	B	C	A	B	C						50	0	0.01
																	10uM	3466.49	3502.17	3479.47	0.0195787	0.00133854	0.0149819						100	0.01	0.02
				6696.84	6901.44	6788.72												3946.13	3872.33	3846.7				LUV lysed	0.0119664	0.00948659
																		27964.6	280047	27991.4				LUV intact	0.988034			DOPC:BSITO	Conc (uM)	%	STDV	EC50 (uM)	STDV (uM)
																		A	B	C	A	B	C						0	0.01	0.01	na	na
																	20uM	3016.78	3306.96	3587.25	0.050234	0.0238431	0.0289788						1	0.01	0
		Temperature(¡C)	1	2	3	4	5	6	7	8	9	10	11	12				4342.19	3896.05	4304.41				LUV lysed	0.034352	0.0139919			5	0.02	0
																		29401.4	28014	28335				LUV intact	0.965648				10	0.02	0.01
		23.7		3546.76	3560.49	3200.95												A	B	C	A	B	C						20	0.03	0.02
																	50uM	3372.02	3492.23	3501.14	0.046843	0.0560284	0.053623						50	0.03	0.01
																		4452.21	4873.3	4906.67				LUV lysed	0.0521648	0.00476315			100	0.01	0.01
				4802.68	4977.33	5976.02												26432	28141.8	29712.5				LUV intact	0.947835
																		A	B	C	A	B	C
																	100uM	3103.67	3248.3	3344.89	0.0684323	0.0771099	0.109676
				7845.57	7961.02	6604.47												4802.68	4977.33	5976.02				LUV lysed	0.0850727	0.0217443
																		27931.2	25671.2	27334.9				LUV intact	0.914927
																	DOPC:ERGO	Raw Data			Normalized
		Temperature(¡C)	1	2	3	4	5	6	7	8	9	10	11	12				A	B	C	A	B	C
																	0uM	5934.13	6107.68	6493.84	0.0299858	0.0371236	0.00727707		AVR	STDV
		23.9		25796	27485.2	26046.2												6940.26	7179.96	6723.15				LUV lysed	0.0247955	0.0155855
																		39487.6	34991.8	38004.5				LUV intact	0.975205
																		A	B	C	A	B	C
				27931.2	25671.2	27334.9											1uM	6273.92	6485.85	6577.23	0.017179	0.0114666	0.0156194
																		6868.35	6916.47	7061.95				LUV lysed	0.014755	0.00295271
																		40876.1	44039.9	37610.2				LUV intact	0.985245
				35554.1	37057.7	35043.5												A	B	C	A	B	C
																	5uM	6147.26	6840.11	6477.3	0.0156351	-0.00266358	-0.00951745
																		6649.83	6745.55	6124.47				LUV lysed	0.00115136	0.013003
																		38290.6	42339.3	43549.1				LUV intact	0.998849
																		A	B	C	A	B	C
																	10uM	6643.17	5997.96	6742.28	0.0215705	0.0417979	0.0112977
																		7245.57	7147.4	7006.84				LUV lysed	0.0248887	0.0155185
																		34570.2	33497.7	30159.5				LUV intact	0.975111
																		A	B	C	A	B	C
																	20uM	6012.47	6859.75	6325.48	0.054838	0.0218131	0.0234434
																		7740.5	7548.27	7049.38				LUV lysed	0.0333648	0.0186142
																		37524	38424.2	37204.2				LUV intact	0.966635
																		A	B	C	A	B	C
																	50uM	6722.93	6604.06	6423.18	0.0389591	0.0413855	0.0342563
																		7863.31	7900.64	7471.49				LUV lysed	0.0382003	0.0036247
																		35994.1	37933.5	37024.9				LUV intact	0.9618
																		A	B	C	A	B	C
																	100uM	6696.84	6901.44	6788.72	0.0398074	0.0351364	-0.00652113
																		7845.57	7961.02	6604.47				LUV lysed	0.0228076	0.0255065
																		35554.1	37057.7	35043.5				LUV intact	0.977192
																	DOPC:CAMP	Raw Data			Normalized
																		A	B	C	A	B	C
4A		Temperature(¡C)	1	2	3	4	5	6	7	8	9	10	11	12			0uM	3046.7	3477.97	3341.26	0.0102267	0.0147873	0.0416197		AVR	STDV
																		3440.49	4087.12	4873.44				LUV lysed	0.0222113	0.0169622
		23.7		3046.7	3477.97	3341.26	3452.48	3348.8	3648.01	3672.95	3781.15	3388.49						41552.3	44672.1	40155				LUV intact	0.977789
				3164.58	3347.96	3346.82	3466.64	3397.65	3102.97	3545.62	3348.22	3799.64						A	B	C	A	B	C
																	1uM	3452.48	3348.8	3648.01	-0.00550351	0.0168167	0.0346484
				2886.46	3145.22	3078.99	3796.85	3633.1	3616.24	3124.7	3044.73	3392.25						3247.05	4017.58	4899.38				LUV lysed	0.0153205	0.0201177
				3131.84	3147.86	2966.48	3086.09	3122.68	3349.69	2997.46	3348.11	3468.67						40780.5	43117.9	39764.1				LUV intact	0.984679
																		A	B	C	A	B	C
				2499.87	2684.96	2658.89	2648.86	2973.33	2772.1	2688.66	2784.11	2941.46					5uM	3672.95	3781.15	3388.49	0.00938139	0.0180764	0.0240917
				2793.64	2709.84	2881.15	2664.38	2976.33	2541.1	2866.48	2991.22	3016.33						4015.47	4472.16	4318.39				LUV lysed	0.0171831	0.0073957
																		40183.7	42008.7	41987				LUV intact	0.982817
																		A	B	C	A	B	C
																	10uM	3164.58	3347.96	3346.82	0.0209852	0.012027	0.0337333
																		3972.05	3800.77	4671.98				LUV lysed	0.0222485	0.0109082
		Temperature(¡C)	1	2	3	4	5	6	7	8	9	10	11	12				41642.3	40997.3	42630.3				LUV intact	0.977751
																		A	B	C	A	B	C
		23.8		3440.49	4087.12	4873.44	3247.05	4017.58	4899.38	4015.47	4472.16	4318.39					20uM	3466.64	3397.65	3102.97	0.0143786	0.00369819	0.0235027
				3972.05	3800.77	4671.98	4007.65	3540.98	4009.46	4288.67	4412.01	4011.94						4007.65	3540.98	4009.46				LUV lysed	0.0138598	0.00991243
																		41092.6	42155.8	41672.7				LUV intact	0.98614
				3522.85	3543.96	3392.01	4319.23	4017.87	3966.24	3642.02	3906.7	4005.58						A	B	C	A	B	C
				4215.68	4033.87	3862	3186.46	3986.27	3888.02	3155.2	3646.36	3247.98					50uM	3545.62	3348.22	3799.64	0.0202339	0.0257891	0.00528273
																		4288.67	4412.01	4011.94				LUV lysed	0.0171019	0.0106059
				3024.24	3149	2877.2	3154.86	3321.3	3017.76	3156.23	3364.89	3642.02						40268.8	44597.5	43986.5				LUV intact	0.982898
				3544.17	3578.88	2979.33	3015.88	3346.98	3941.55	3555.02	3636.85	3947.45						A	B	C	A	B	C
																	100uM	3378.87	3510.24	4067.82	0.0210914	0.0269355	0.0107678
																		4155.24	4589.22	4467.82				LUV lysed	0.0195982	0.00818666
																		40188.3	43568.2	41215.6				LUV intact	0.980402
		Temperature(¡C)	1	2	3	4	5	6	7	8	9	10	11	12
																	DOPC:STIG	Raw Data			Normalized
		24		41552.3	44672.1	40155	40780.5	43117.9	39764.1	40183.7	42008.7	41987						A	B	C	A	B	C
				41642.3	40997.3	42630.3	41092.6	42155.8	41672.7	40268.8	44597.5	43986.5					0uM	2886.46	3145.22	3078.99	0.0230921	0.0151693	0.0110156		AVR	STDV
																		3522.85	3543.96	3392.01				LUV lysed	0.0164257	0.00613552
				30445.2	29431.1	31494.9	31452	32002	29633.5	30465.1	31049.7	28765.5						30445.2	29431.1	31494.9				LUV intact	0.983574
				31288	30189.9	33411.6	30128.7	33451.5	34551	29766.3	31487	30444.5						A	B	C	A	B	C
																	1uM	3796.85	3633.1	3616.24	0.018889	0.0135633	0.0134528
				28994	29645.2	31002.1	31226.8	30673	29786.3	31668.9	30201.7	29896.2						4319.23	4017.87	3966.24				LUV lysed	0.0153017	0.00310719
				31648.9	33467.2	29647.3	30188.8	33489.2	30125.5	31287.7	33648.9	29462.4						31452	32002	29633.5				LUV intact	0.984698
																		A	B	C	A	B	C
																	5uM	3124.7	3044.73	3392.25	0.0189215	0.0307793	0.0241725
4B		Temperature(¡C)	1	2	3	4	5	6	7	8	9	10	11	12				3642.02	3906.7	4005.58				LUV lysed	0.0246244	0.00594183
																		30465.1	31049.7	28765.5				LUV intact	0.975376
		23.5		3378.87	3510.24	4067.82												A	B	C	A	B	C
																	10uM	3131.84	3147.86	2966.48	0.0384938	0.032764	0.0294142
																		4215.68	4033.87	3862				LUV lysed	0.0335573	0.0045915
				3186.63	3017.99	3348.22												31288	30189.9	33411.6				LUV intact	0.966443
																		A	B	C	A	B	C
																	20uM	3086.09	3122.68	3349.69	0.00371152	0.028474	0.0172534
				2588.8	2645.11	3063.02												3186.46	3986.27	3888.02				LUV lysed	0.0164796	0.0123994
																		30128.7	33451.5	34551				LUV intact	0.98352
																		A	B	C	A	B	C
																	50uM	2997.46	3348.11	3468.67	0.00589274	0.0105993	-0.00818076
		Temperature(¡C)	1	2	3	4	5	6	7	8	9	10	11	12				3155.2	3646.36	3247.98				LUV lysed	0.00277041	0.00977159
																		29766.3	31487	30444.5				LUV intact	0.99723
		23.7		4155.24	4589.22	4467.82												A	B	C	A	B	C
																	100uM	3186.63	3017.99	3348.22	0.00236031	0.0316341	0.00991308
																		3247.48	3899.2	3645.82				LUV lysed	0.0146358	0.0151976
				3247.48	3899.2	3645.82												28964.2	30874.3	33369.5				LUV intact	0.985364
				3048.11	3319.67	4001.29											DOPC:BSITO	Raw Data			Normalized
																		A	B	C	A	B	C
																	0uM	2499.87	2684.96	2658.89	0.0197918	0.017212	0.00770263		AVR	STDV
																		3024.24	3149	2877.2				LUV lysed	0.0149022	0.006367
																		28994	29645.2	31002.1				LUV intact	0.985098
		Temperature(¡C)	1	2	3	4	5	6	7	8	9	10	11	12				A	B	C	A	B	C
																	1uM	2648.86	2973.33	2772.1	0.0177057	0.012562	0.00909391
		23.9		40188.3	43568.2	41215.6												3154.86	3321.3	3017.76				LUV lysed	0.0131205	0.00433299
																		31226.8	30673	29786.3				LUV intact	0.986879
																		A	B	C	A	B	C
				28964.2	30874.3	33369.5											5uM	2688.66	2784.11	2941.46	0.0161339	0.0211826	0.0259903
																		3156.23	3364.89	3642.02				LUV lysed	0.0211022	0.00492869
																		31668.9	30201.7	29896.2				LUV intact	0.978898
				32102.3	33648.6	29664												A	B	C	A	B	C
																	10uM	2793.64	2709.84	2881.15	0.02601	0.0282545	0.00366833
																		3544.17	3578.88	2979.33				LUV lysed	0.019311	0.0135933
																		31648.9	33467.2	29647.3				LUV intact	0.980689
																		A	B	C	A	B	C
																	20uM	2664.38	2976.33	2541.1	0.0127706	0.0121472	0.0507698
																		3015.88	3346.98	3941.55				LUV lysed	0.0252292	0.022121
																		30188.8	33489.2	30125.5				LUV intact	0.974771
																		A	B	C	A	B	C
																	50uM	2866.48	2991.22	3016.33	0.0242263	0.0210593	0.0352081
																		3555.02	3636.85	3947.45				LUV lysed	0.0268312	0.00742538
																		31287.7	33648.9	29462.4				LUV intact	0.973169
																		A	B	C	A	B	C
																	100uM	2588.8	2645.11	3063.02	0.0155628	0.0217574	0.0352717
																		3048.11	3319.67	4001.29				LUV lysed	0.0241973	0.0100784
																		32102.3	33648.6	29664				LUV intact	0.975803
