## Supplemental Data S2 for "Sterols govern membrane susceptibility to saponin-induced lysis"

### Sheet: Nucleocounter Aerobic
Name	cell count alive	cell count dead	cell count total	% dead	% dead avr	stdv
									% Lysis	stdv
Solvent control WT	9192	151	9343	0.0161618	0.0556769	0.0593571		Solvent Control WT	0.06	0.06
Solvent control WT	5238	741	5979	0.123934				Hederacoside C WT	0.02	0.01
Solvent control WT	9429	261	9690	0.026935				aHederin WT	0.73	0.05
Solvent control PDR18	4454	341	4795	0.0711157	0.0730245	0.0528726		Triton Control WT	0.96	0.03
Solvent control PDR18	9079	196	9275	0.0211321				Solvent Control PDR18	0.07	0.05
Solvent control PDR18	5859	851	6710	0.126826				Hederacoside C PDR18	0.02	0
Solvent control ER3	12434	351	12785	0.027454	0.043393	0.0391858		aHederin ERG3	0.34	0.1
Solvent control ER3	10733	160	10893	0.0146883				Triton Control PDR18	0.94	0.02
Solvent control ER3	8774	847	9621	0.0880366				Solcent Control ERG3	0.04	0.04
Hederacoside C WT	10029	323	10352	0.0312017	0.0210376	0.00964967		Hederacoside C ERG3	0.03	0.02
Hederacoside C WT	13007	158	13165	0.0120015				aHederin PDR18	0.42	0.07
Hederacoside C WT	9107	185	9292	0.0199096				Triton Control ERG3	0.91	0.03
Hederacoside C PDR18	18603	315	18918	0.0166508	0.0198121	0.00321431
Hederacoside C PDR18	8008	161	8169	0.0197087
Hederacoside C PDR18	3302	78	3380	0.0230769
Hederacoside C ER3	3718	229	3947	0.0580187	0.0334427	0.0216034
Hederacoside C ER3	11572	295	11867	0.0248589
Hederacoside C ER3	8502	151	8653	0.0174506
aHederin WT	2318	4863	7181	0.677204	0.729656	0.0482022
aHederin WT	12019	34165	46184	0.739758
aHederin WT	10720	36299	47019	0.772007
aHederin PDR18	4058	2178	6236	0.349262	0.422221	0.072601
aHederin PDR18	10881	7975	18856	0.422942
aHederin PDR18	6204	6068	12272	0.494459
aHederin ER3	6598	5377	11975	0.449019	0.344243	0.0951708
aHederin ER3	8351	3940	12291	0.32056
aHederin ER3	9694	3462	13156	0.26315
Triton WT	188	9817	10005	0.981209	0.957719	0.0265529
Triton WT	367	9562	9929	0.963038
Triton WT	602	7866	8468	0.928909
Triton PDR18	327	6692	7019	0.953412	0.939716	0.0238179
Triton PDR18	782	8126	8908	0.912214
Triton PDR18	440	9027	9467	0.953523
Triton ER3	437	8234	8671	0.949602	0.913842	0.032223
Triton ER3	1023	8035	9058	0.887061
Triton ER3	773	7352	8125	0.904862

### Sheet: OD600 Aerobic Anaerobic
Aerobic
Strain Name	OD600	AVR	STDV
WT (BY4741)	10.1	10.1333	0.450925
	9.7
	10.6
PDR 18	7.8	7.96667	0.862168
	8.9
	7.2
ERG 3	9.1	8.8	0.3
	8.8
	8.5
Anaerobic
Strain Name	Sterol	Tween	Growth
WT (BY4741)	x	x	x		YES: x
	x	o	o		NO: o
	o	x	o
	o	o	o	Limited growth seen when tween and or sterol were not added in the growth media of the anaerobic gwon cuture
				Genral range between 0,5-2,1
Strain Name	OD600	AVR	STDV
WT (CHOL)	7.8	8.03333	0.321455
	7.9
	8.4
WT (ERGO)	8.2	7.93333	1.12398
	6.7
	8.9
WT (CAMP)	8.8	8.3	0.43589
	8.1
	8
WT (STIG)	7.8	8.3	1.41774
	7.2
	9.9
WT (bSITO)	6.8	7.9	1.21244
	9.2
	7.7

### Sheet: Nucleocounter Anaerobic
Name	cell count alive	cell count dead	cell count total	% dead	% dead avr	stdv
									% Lysis	stdv
Solvent control WT:CHOL	4896	584	5480	0.106569	0.0605926	0.0398793		Solvent control WT:CHOL	0.06	0.04
Solvent control WT:CHOL	8847	367	9214	0.0398307				Hederacoside C WT:CHOL	0.08	0.03
Solvent control WT:CHOL	7471	274	7745	0.0353777				aHederin WT:CHOL	0.86	0.07
Hederacoside C WT:CHOL	8520	476	8996	0.0529124	0.0791288	0.0349122		Solvent control WT:ERGO	0.06	0.03
Hederacoside C WT:CHOL	7990	562	8552	0.0657156				Hederacoside C WT:ERGO	0.04	0.01
Hederacoside C WT:CHOL	2612	352	2964	0.118758				aHederin WT:ERGO	0.72	0.07
aHederin WT:CHOL	1125	5212	6337	0.822471	0.855826	0.0744496		Solvent control WT:CAMP	0.05	0.02
aHederin WT:CHOL	678	10837	11515	0.94112				Hederacoside C WT:CAMP	0.06	0.02
aHederin WT:CHOL	848	3476	4324	0.803885				aHederin WT:CAMP	0.53	0.05
Solvent control WT:ERGO	9009	487	9496	0.0512848	0.0644287	0.0340615		Solvent control WT:STIG	0.07	0.05
Solvent control WT:ERGO	3323	382	3705	0.103104				Hederacoside C WT:STIG	0.03	0.02
Solvent control WT:ERGO	11786	477	12263	0.0388975				aHederin WT:STIG	0.3	0.16
Hederacoside C WT:ERGO	8299	420	8719	0.0481707	0.0390969	0.00929474		Solvent control WT:bSITO	0.06	0.04
Hederacoside C WT:ERGO	1705	52	1757	0.0295959				Hederacoside C WT:bSITO	0.07	0.06
Hederacoside C WT:ERGO	13803	568	14371	0.039524				aHederin WT:bSITO	0.22	0.09
aHederin WT:ERGO	2141	4407	6548	0.67303	0.721617	0.0702412
aHederin WT:ERGO	2883	6407	9290	0.689666
aHederin WT:ERGO	1562	6333	7895	0.802153
Solvent control WT:CAMP	9219	638	9857	0.0647256	0.0500181	0.023115
Solvent control WT:CAMP	11030	264	11294	0.0233752
Solvent control WT:CAMP	10296	680	10976	0.0619534
Hederacoside C WT:CAMP	13957	594	14551	0.0408219	0.0574682	0.0245197
Hederacoside C WT:CAMP	6124	295	6419	0.0459573
Hederacoside C WT:CAMP	11768	1102	12870	0.0856255
aHederin WT:CAMP	2523	2921	5444	0.536554	0.533518	0.0503698
aHederin WT:CAMP	5532	7712	13244	0.582301
aHederin WT:CAMP	5820	5409	11229	0.481699
Solvent control WT:STIG	6008	182	6190	0.0294023	0.0736053	0.0455843
Solvent control WT:STIG	12048	1650	13698	0.120456
Solvent control WT:STIG	11993	916	12909	0.0709582
Hederacoside C WT:STIG	7660	106	7766	0.0136492	0.0271602	0.0229102
Hederacoside C WT:STIG	17679	255	17934	0.0142188
Hederacoside C WT:STIG	9850	558	10408	0.0536126
aHederin WT:STIG	6032	2018	8050	0.250683	0.299761	0.163036
aHederin WT:STIG	1772	355	2127	0.166902
aHederin WT:STIG	5820	5409	11229	0.481699
Solvent control WT:bSITO	6702	399	7101	0.0561893	0.0613858	0.0407489
Solvent control WT:bSITO	8768	1023	9791	0.104484
Solvent control WT:bSITO	8441	203	8644	0.0234845
Hederacoside C WT:bSITO	6825	239	7064	0.0338335	0.066869	0.0617135
Hederacoside C WT:bSITO	4988	799	5787	0.138068
Hederacoside C WT:bSITO	14076	416	14492	0.0287055
aHederin WT:bSITO	5379	2622	8001	0.327709	0.224381	0.0902916
aHederin WT:bSITO	10594	2028	12622	0.160672
aHederin WT:bSITO	4002	907	4909	0.184763
